# A self-limiting mechanotransduction feedback loop ensures robust organ formation

**DOI:** 10.1101/2025.09.25.678607

**Authors:** Yusuke Mori, Paul Robin, Anne Belle Briggs, Daniel S. Levic, Jiacheng Wang, Kira L. Heikes, Michel Bagnat, Edouard Hannezo, Akankshi Munjal

## Abstract

Organ morphogenesis uses mechanotransduction feedback loops to convert forces into gene expression changes that regulate cell mechanics. How these loops integrate with developmental programs to ensure robust outcomes remains unclear. We show Yap mechanotransduction establishes a self-limiting positive feedback loop for semicircular canal formation in zebrafish. Canal development proceeds through bud initiation, extension, and fusion within the otic epithelium. Local swelling of hyaluronan-rich extracellular matrix (ECM) in the bud activates Yap in a spatial pattern. Yap induces its target *ccn1l1*, promoting further ECM expansion to sustain bud extension. This feedback loop confers developmental robustness: graded knockdown of *ccn1l1* reduces extension rate, yet canal formation persists and fails only with strong disruption. Critically, the loop contains its own termination mechanism. During bud fusion, PKA-CREB signaling, activated by an adhesion GPCR, *gpr126,* suppresses *ccn1l1*, ending the loop. These findings reveal how mechanotransduction loops with built-in termination provide developmental control by integrating mechanical forces, transcriptional responses, and morphogenetic outcomes.
