## Supplementary Table 1 for "A self-limiting mechanotransduction feedback loop ensures robust organ formation"

### Sheet: Extended Table1
Target gene	amplifier type	Probe Name	Sequence
ccn1l1	B3	ccn1l1_B3_1	TTTTTTTTTTTTTTTTTTTTTTTTTTTCCACTCAACTTTAACCCG
ccn1l1	B3	ccn1l1_B3_2	GTCCCTGCCTCTATATCTTTGGAAATTGTAACACATTTTTATTTG
ccn1l1	B3	ccn1l1_B3_3	ATTCACCTCAAAAAATTGAGGTTTGTTCCACTCAACTTTAACCCG
ccn1l1	B3	ccn1l1_B3_4	GTCCCTGCCTCTATATCTTTTATGACTCTTCACAAGAACTGAAGA
ccn1l1	B3	ccn1l1_B3_5	ATATTTACAGCGATATTTGTACAAATTCCACTCAACTTTAACCCG
ccn1l1	B3	ccn1l1_B3_6	GTCCCTGCCTCTATATCTTTTACACTATATACAGTAAATCTGGAT
ccn1l1	B3	ccn1l1_B3_7	GTGTGTGTAAATTATATAAACCAAATTCCACTCAACTTTAACCCG
ccn1l1	B3	ccn1l1_B3_8	GTCCCTGCCTCTATATCTTTAGCTTTGCAGTCATACCGTAATAAA
ccn1l1	B3	ccn1l1_B3_9	TCTTCCACCTGTGTCATTACCACATTTCCACTCAACTTTAACCCG
ccn1l1	B3	ccn1l1_B3_10	GTCCCTGCCTCTATATCTTTATAATAAAACGGTAATATTTAAAAC
ccn1l1	B3	ccn1l1_B3_11	TATGCTGGGTTTAAATGTTTTGTAGTTCCACTCAACTTTAACCCG
ccn1l1	B3	ccn1l1_B3_12	GTCCCTGCCTCTATATCTTTTGAGGGCAGTGTGGATCTGTTGCTG
ccn1l1	B3	ccn1l1_B3_13	TCAGCTGGTGTGTTCAGGCCTCGTCTTCCACTCAACTTTAACCCG
ccn1l1	B3	ccn1l1_B3_14	GTCCCTGCCTCTATATCTTTCTGTGTGTGTGTCTGCAGCTGCAGC
ccn1l1	B3	ccn1l1_B3_15	CTCTGGACAGTGGAAATGCAGACGGTTCCACTCAACTTTAACCCG
ccn1l1	B3	ccn1l1_B3_16	GTCCCTGCCTCTATATCTTTTGTCCGAGTTGCAGATGGGACACAC
ccn1l1	B3	ccn1l1_B3_17	GGCGAGTAGTGGAACATCCAGCAAATTCCACTCAACTTTAACCCG
ccn1l1	B3	ccn1l1_B3_18	GTCCCTGCCTCTATATCTTTTGATCTGCACAGGTTTCTGTGGCCG
ccn1l1	B3	ccn1l1_B3_19	GTGTTGACGCCACACTCTCGGATCTTTCCACTCAACTTTAACCCG
ccn1l1	B3	ccn1l1_B3_20	GTCCCTGCCTCTATATCTTTCAGAGTCTGGTTTCGCTTACTAGCC
ccn1l1	B3	ccn1l1_B3_21	TCCACAGGTGGCAGAGCATGGCGACTTCCACTCAACTTTAACCCG
ccn1l1	B3	ccn1l1_B3_22	GTCCCTGCCTCTATATCTTTATCGGTGATCTGCAGCAAGCAGGTG
ccn1l1	B3	ccn1l1_B3_23	GATAAGGGGCTCCTGCACTGCTGTCTTCCACTCAACTTTAACCCG
ccn1l1	B3	ccn1l1_B3_24	GTCCCTGCCTCTATATCTTTAGGAAGCAGATGGAGTTACCAGTAG
ccn1l1	B3	ccn1l1_B3_25	GGCACTGGATTCACCTCAGCAATGCTTCCACTCAACTTTAACCCG
ccn1l1	B3	ccn1l1_B3_26	GTCCCTGCCTCTATATCTTTTTGTCGTCATCACAGACCCACTCCG
ccn1l1	B3	ccn1l1_B3_27	GCGCCAGTCGGGCAGAGAGATGTGGTTCCACTCAACTTTAACCCG
ccn1l1	B3	ccn1l1_B3_28	GTCCCTGCCTCTATATCTTTTGGGCACAGTGGCAGACAGCCGACC
ccn1l1	B3	ccn1l1_B3_29	AGTCCTCTCCGTGCTGGTAAATCCGTTCCACTCAACTTTAACCCG
ccn1l1	B3	ccn1l1_B3_30	GTCCCTGCCTCTATATCTTTCATCCAGCTCACACGGGCGACCCTG
ccn1l1	B3	ccn1l1_B3_31	CCTAGGTGGCAGCGCAGTCCTTTAATTCCACTCAACTTTAACCCG
ccn1l1	B3	ccn1l1_B3_32	GTCCCTGCCTCTATATCTTTTGGTCGCAGGGTTCAGTAGGGCTGC
ccn1l1	B3	ccn1l1_B3_33	GTGGTCCAAAACCGAGCTGATACCTTTCCACTCAACTTTAACCCG
ccn1l1	B3	ccn1l1_B3_34	GTCCCTGCCTCTATATCTTTAGGACACGAGGGGGGAGCGGAAGGA
ccn1l1	B3	ccn1l1_B3_35	CCCATGACAGCAGCACCAGTGTGAATTCCACTCAACTTTAACCCG
ccn1l1	B3	ccn1l1_B3_36	GTCCCTGCCTCTATATCTTTAATGTCCTTGCCTTAATATGATCCT
ccn1l1	B3	ccn1l1_B3_37	CAGAAAGTGTCTTCTGGTTTAGACCTTCCACTCAACTTTAACCCG
ccn1l1	B3	ccn1l1_B3_38	GTCCCTGCCTCTATATCTTTGTTCTGGATCTGTCAATTCACAAGG
ccn1l1	B3	ccn1l1_B3_39	TGGCTAAATGCAAAAAACTGCAAAGTTCCACTCAACTTTAACCCG
ccn1l1	B3	ccn1l1_B3_40	GTCCCTGCCTCTATATCTTTGTGTGCTGCTGGATTCCCTCAGTGA
has3	B2	has3_B2_1	TCAGATAAGCCCCGACAGCATTTAGAAATCATCCAGTAAACCGCC
has3	B2	has3_B2_2	CCTCGTAAATCCTCATCAAAAGCATATAAACCATGCTAGGCTTCG
has3	B2	has3_B2_3	ACGTTTGGCCACTATGGCCAGGTAGAAATCATCCAGTAAACCGCC
has3	B2	has3_B2_4	CCTCGTAAATCCTCATCAAACACCAGGAGTATAAGCCAGTAAGAG
has3	B2	has3_B2_5	AGTCTCGGTAAAAGGTTCTTGAACCAAATCATCCAGTAAACCGCC
has3	B2	has3_B2_6	CCTCGTAAATCCTCATCAAAGCAGTAAATGGTGTAAACCACTCCA
has3	B2	has3_B2_7	TCCAATAAGGTTTACTACCATCTTTAAATCATCCAGTAAACCGCC
has3	B2	has3_B2_8	CCTCGTAAATCCTCATCAAACCTGCCTGATGTGCCCCATCCTGCT
has3	B2	has3_B2_9	CAGGCTTGACATGTAGAGCAGTGAGAAATCATCCAGTAAACCGCC
has3	B2	has3_B2_10	CCTCGTAAATCCTCATCAAAGAGTGACATGAAGATCATGACAAGG
has3	B2	has3_B2_11	ACCCACCAGCTGGACCGTCAACAAGAAATCATCCAGTAAACCGCC
has3	B2	has3_B2_12	CCTCGTAAATCCTCATCAAAGAGTAAGATGTTCCACAACCGGCCT
has3	B2	has3_B2_13	GGGGAAGAACCCAGTAACCACAGATAAATCATCCAGTAAACCGCC
has3	B2	has3_B2_14	CCTCGTAAATCCTCATCAAAATAGGTCATCCACAGGCTGTGCTTG
has3	B2	has3_B2_15	AGACTTGCTCCAGCGGGTCTGCTGAAAATCATCCAGTAAACCGCC
has3	B2	has3_B2_16	CCTCGTAAATCCTCATCAAAGAGCCAACGCAGGTATTGTGTTGGG
has3	B2	has3_B2_17	TTTGAAGCCAAAGCTAAGGACGCGGAAATCATCCAGTAAACCGCC
has3	B2	has3_B2_18	CCTCGTAAATCCTCATCAAAGGTGAGATGTCGATCATCACCAAAA
has3	B2	has3_B2_19	CTCTAAGAACTGCTGAAGGAGAGAGAAATCATCCAGTAAACCGCC
has3	B2	has3_B2_20	CCTCGTAAATCCTCATCAAAACGGTACATTCCTAGAGGTCCACTG
has3	B2	has3_B2_21	CTCCACATTGAAGGCCATCCAATAGAAATCATCCAGTAAACCGCC
has3	B2	has3_B2_22	CCTCGTAAATCCTCATCAAAGACACTGCTCAGGAAGGAGATCCAG
has3	B2	has3_B2_23	TCCTCCCACATCAGGATCCTCCTCTAAATCATCCAGTAAACCGCC
has3	B2	has3_B2_24	CCTCGTAAATCCTCATCAAAAATCTTCAACATCTCAATAGTGCAT
has3	B2	has3_B2_25	GTAATCCACTGTATCTCCAAGTGCTAAATCATCCAGTAAACCGCC
has3	B2	has3_B2_26	CCTCGTAAATCCTCATCAAAGAAGGCTGTATACATCACTTCCCTC
has3	B2	has3_B2_27	GCTCCGCACCACTCTGGCCACTCGTAAATCATCCAGTAAACCGCC
has3	B2	has3_B2_28	CCTCGTAAATCCTCATCAAAAGCCTCTTCGGCATGCACCGAGCCT
has3	B2	has3_B2_29	ATTCCCTTTCCACACCACACAGCCTAAATCATCCAGTAAACCGCC
has3	B2	has3_B2_30	CCTCGTAAATCCTCATCAAACTGCTCCACTCCCCCCATCACCTCC
has3	B2	has3_B2_31	GCCATCCACCACCAACACCACTTTCAAATCATCCAGTAAACCGCC
has3	B2	has3_B2_32	CCTCGTAAATCCTCATCAAACCCGGGAAAAGAAATGCGGCGAATG
has3	B2	has3_B2_33	ATAGGCTGCAATGCAGAGGGCCACAAAATCATCCAGTAAACCGCC
has3	B2	has3_B2_34	CCTCGTAAATCCTCATCAAAGCGGCGCAGGTGCTGCGGTCTGGAG
has3	B2	has3_B2_35	ACTCTGCAGGAGAAGGTGGAGGGATAAATCATCCAGTAAACCGCC
has3	B2	has3_B2_36	CCTCGTAAATCCTCATCAAAAAATGCACCGTACAAGCCAAAAGAC
has3	B2	has3_B2_37	CACATAGGCTAGTAGGATTGCGAAAAAATCATCCAGTAAACCGCC
has3	B2	has3_B2_38	CCTCGTAAATCCTCATCAAACACCACTGCTGCAAATAAGGTGGTG
has3	B2	has3_B2_39	CTGAAGAAGGAAAAAAACATGACTTAAATCATCCAGTAAACCGCC
has3	B2	has3_B2_40	CCTCGTAAATCCTCATCAAAGTGTAGAAAGCAAAATCATTACTGC
lmx1bb	B2	lmx1bb_B2_1	TAGGCTCAGTGGCTAGCATTGTCGCAAATCATCCAGTAAACCGCC
lmx1bb	B2	lmx1bb_B2_2	CCTCGTAAATCCTCATCAAACACTGCAGCTATATATATTTATTTA
lmx1bb	B2	lmx1bb_B2_3	TAATTTTGGTTTCTTCATGTAGCAAAAATCATCCAGTAAACCGCC
lmx1bb	B2	lmx1bb_B2_4	CCTCGTAAATCCTCATCAAAGTTTAAGTTTTCCTAATGCATGTTC
lmx1bb	B2	lmx1bb_B2_5	CTTTATTGCATGCAGATTCATTTCAAAATCATCCAGTAAACCGCC
lmx1bb	B2	lmx1bb_B2_6	CCTCGTAAATCCTCATCAAATTTGTTTCCGTGGATGCCAGGCAAA
lmx1bb	B2	lmx1bb_B2_7	ACGGAAGTTACTTAAGTTTATTGAAAAATCATCCAGTAAACCGCC
lmx1bb	B2	lmx1bb_B2_8	CCTCGTAAATCCTCATCAAATTATCTACTTAATATTCTAATCATC
lmx1bb	B2	lmx1bb_B2_9	TCAAATGCTTCCATCTGACAAGCACAAATCATCCAGTAAACCGCC
lmx1bb	B2	lmx1bb_B2_10	CCTCGTAAATCCTCATCAAAGTCTATACAGTCGAAGCTCTCCAAA
lmx1bb	B2	lmx1bb_B2_11	CCATGTGCCACCAACAACCATGCCAAAATCATCCAGTAAACCGCC
lmx1bb	B2	lmx1bb_B2_12	CCTCGTAAATCCTCATCAAATTCAAAGTTACTTAAATCACCTTTA
lmx1bb	B2	lmx1bb_B2_13	TGTTTGGCATTTTAGTGGCGCTCAAAAATCATCCAGTAAACCGCC
lmx1bb	B2	lmx1bb_B2_14	CCTCGTAAATCCTCATCAAAGGCGAAGCAAATTCGATTTCTGCTC
lmx1bb	B2	lmx1bb_B2_15	ATCACTTTGCTTTTACTATATGTGTAAATCATCCAGTAAACCGCC
lmx1bb	B2	lmx1bb_B2_16	CCTCGTAAATCCTCATCAAACTTTCCTAGCTTTCGGGTCTAGTCT
lmx1bb	B2	lmx1bb_B2_17	ACAGAACTGAACAGATTGAAACAAAAAATCATCCAGTAAACCGCC
lmx1bb	B2	lmx1bb_B2_18	CCTCGTAAATCCTCATCAAAAAACAGAACAGAATCGATTGAAACA
lmx1bb	B2	lmx1bb_B2_19	GCATTTTTCCAATAAAATCTCTCCAAAATCATCCAGTAAACCGCC
lmx1bb	B2	lmx1bb_B2_20	CCTCGTAAATCCTCATCAAATCCTTCAGATTCTCTAGTCCATGTT
lmx1bb	B2	lmx1bb_B2_21	TTTGTTTTTCCTTTTAAATAGCATGAAATCATCCAGTAAACCGCC
lmx1bb	B2	lmx1bb_B2_22	CCTCGTAAATCCTCATCAAAGGTTATAAAATAGCATTTTAGGTTA
lmx1bb	B2	lmx1bb_B2_23	ATCCCGCTTTTGCATATTTGCAGAGAAATCATCCAGTAAACCGCC
lmx1bb	B2	lmx1bb_B2_24	CCTCGTAAATCCTCATCAAACTCGCTTCAGAACACCTTATATTAC
lmx1bb	B2	lmx1bb_B2_25	GGTGTGACCAGCTGTCGCCATTTAGAAATCATCCAGTAAACCGCC
lmx1bb	B2	lmx1bb_B2_26	CCTCGTAAATCCTCATCAAACGCACGCCATCACGCCGACCAGGGG
lmx1bb	B2	lmx1bb_B2_27	TCAGTGTATTCAGATTAGTTGTGTTAAATCATCCAGTAAACCGCC
lmx1bb	B2	lmx1bb_B2_28	CCTCGTAAATCCTCATCAAAAAGTTTAATCAGTCACTCTACCTAG
lmx1bb	B2	lmx1bb_B2_29	GTCTGACCTTTAAAAAAAGAATAAAAAATCATCCAGTAAACCGCC
lmx1bb	B2	lmx1bb_B2_30	CCTCGTAAATCCTCATCAAAATCATCTCAGTGAATCTCTTCACAT
lmx1bb	B2	lmx1bb_B2_31	TCCAGCCGCAGCCCATTTCTGGGAAAAATCATCCAGTAAACCGCC
lmx1bb	B2	lmx1bb_B2_32	CCTCGTAAATCCTCATCAAAATCCACACACACATTCACACACACA
lmx1bb	B2	lmx1bb_B2_33	TCATATAATTTAGTACCATTTGCTCAAATCATCCAGTAAACCGCC
lmx1bb	B2	lmx1bb_B2_34	CCTCGTAAATCCTCATCAAACACCCAATGACGGTTGGGTTTAGGG
lmx1bb	B2	lmx1bb_B2_35	ATCTGTTATAAACGCACCACTGAACAAATCATCCAGTAAACCGCC
lmx1bb	B2	lmx1bb_B2_36	CCTCGTAAATCCTCATCAAATGGGAAGTTTTTTGTTTGTTATGAG
lmx1bb	B2	lmx1bb_B2_37	TTGGTTGCCAATAAGCTTGTTCCTCAAATCATCCAGTAAACCGCC
lmx1bb	B2	lmx1bb_B2_38	CCTCGTAAATCCTCATCAAACATTTAAATACCTCAGTGTTGTAGC
lmx1bb	B2	lmx1bb_B2_39	TTGCAATTTAATCAATAAATAATTTAAATCATCCAGTAAACCGCC
lmx1bb	B2	lmx1bb_B2_40	CCTCGTAAATCCTCATCAAATTATTTATTAATTAGTCTGTTACTT
vcanb	B1	vcanb_B1_1	TTTTTTTTTTTTTTTTTTTTTTTTTTAGAAGAGTCTTCCTTTACG
vcanb	B1	vcanb_B1_2	GAGGAGGGCAGCAAACGGAATTAATATTCTAATAGCGCTTTATTA
vcanb	B1	vcanb_B1_3	TATATTTTGATGAGCATATGATTGTTAGAAGAGTCTTCCTTTACG
vcanb	B1	vcanb_B1_4	GAGGAGGGCAGCAAACGGAAGAGTGTACAATGGCGTTCTCTGAAG
vcanb	B1	vcanb_B1_5	TCACAGCTGCGTTGACTTGATCCTCTAGAAGAGTCTTCCTTTACG
vcanb	B1	vcanb_B1_6	GAGGAGGGCAGCAAACGGAATTCTACTATATACATTTAAGCCCCG
vcanb	B1	vcanb_B1_7	TTCTGCTGTTTTTGACCAGCGATGGTAGAAGAGTCTTCCTTTACG
vcanb	B1	vcanb_B1_8	GAGGAGGGCAGCAAACGGAAGTACTGAGATTCACTGAAGCGTCTC
vcanb	B1	vcanb_B1_9	CAGGACACTGTGCCCTTCTTACAGGTAGAAGAGTCTTCCTTTACG
vcanb	B1	vcanb_B1_10	GAGGAGGGCAGCAAACGGAAAAGGTCAGGTGGTAGTTGCAGGGCA
vcanb	B1	vcanb_B1_11	GACGACACTCTCTTTCTGCTGCCTCTAGAAGAGTCTTCCTTTACG
vcanb	B1	vcanb_B1_12	GAGGAGGGCAGCAAACGGAAACGTCCGCCGGTGGGTGAAGTACTT
vcanb	B1	vcanb_B1_13	GCCGTTTTCACACACACTGACCGAGTAGAAGAGTCTTCCTTTACG
vcanb	B1	vcanb_B1_14	GAGGAGGGCAGCAAACGGAAAAGTGCGTGATCTTGCAAATCCACC
vcanb	B1	vcanb_B1_15	GCAATAGTGATGGGGCCACTGGAATTAGAAGAGTCTTCCTTTACG
vcanb	B1	vcanb_B1_16	GAGGAGGGCAGCAAACGGAAACAGACGTTGAGATGAGAGGCTCCT
vcanb	B1	vcanb_B1_17	CAAATGCTTTAGTTGGTTCATTTGCTAGAAGAGTCTTCCTTTACG
vcanb	B1	vcanb_B1_18	GAGGAGGGCAGCAAACGGAACAACACTAGTTTCAACAGTTTGTTG
vcanb	B1	vcanb_B1_19	ACTAGCAGGTTCCCTTGGGTCTTTGTAGAAGAGTCTTCCTTTACG
vcanb	B1	vcanb_B1_20	GAGGAGGGCAGCAAACGGAAATGAGTACTTGTTGAGGAAGTTGTA
vcanb	B1	vcanb_B1_21	CCACCTATTTCAGTCTCGTCGGTAGTAGAAGAGTCTTCCTTTACG
vcanb	B1	vcanb_B1_22	GAGGAGGGCAGCAAACGGAAACCATATCTGGGTCAGTAGAAGCTG
vcanb	B1	vcanb_B1_23	CAGTTTTGTAGGAAGATGTAAGACCTAGAAGAGTCTTCCTTTACG
vcanb	B1	vcanb_B1_24	GAGGAGGGCAGCAAACGGAACAGCTTCGGCCAGAACTATTACTAT
vcanb	B1	vcanb_B1_25	TTCATCTGTTTTAGGGGAAGATACATAGAAGAGTCTTCCTTTACG
vcanb	B1	vcanb_B1_26	GAGGAGGGCAGCAAACGGAAACCTTCAAATTCTGACATAAGAATT
vcanb	B1	vcanb_B1_27	AAATCCAGAACACTTTCAACTGATTTAGAAGAGTCTTCCTTTACG
vcanb	B1	vcanb_B1_28	GAGGAGGGCAGCAAACGGAATTTGTATCCTTGATGTCGACTATGA
vcanb	B1	vcanb_B1_29	CGCTGATGCTTCCCTCAGCACTACTTAGAAGAGTCTTCCTTTACG
vcanb	B1	vcanb_B1_30	GAGGAGGGCAGCAAACGGAAATTCCCCATGAGGTGTATCCAAAGG
vcanb	B1	vcanb_B1_31	TGGTGCCATGCTTGCAGAGAACATTTAGAAGAGTCTTCCTTTACG
vcanb	B1	vcanb_B1_32	GAGGAGGGCAGCAAACGGAAAGGTGGTTCTTCTATGGTGTCATCG
vcanb	B1	vcanb_B1_33	CCGTCCGACAACCAGCCGAAATCGCTAGAAGAGTCTTCCTTTACG
vcanb	B1	vcanb_B1_34	GAGGAGGGCAGCAAACGGAATGGTCCATGCCGTCTCTCCAGGCGG
vcanb	B1	vcanb_B1_35	CGGCCATCCATCCGGCGTCACACTGTAGAAGAGTCTTCCTTTACG
vcanb	B1	vcanb_B1_36	GAGGAGGGCAGCAAACGGAACGAATCCGTCCTCGTATGCTGAATA
vcanb	B1	vcanb_B1_37	GCTGGGCACTGACACCCGGCCCATATAGAAGAGTCTTCCTTTACG
vcanb	B1	vcanb_B1_38	GAGGAGGGCAGCAAACGGAACTCTTGGCCCATTTTGACGATGCCG
vcanb	B1	vcanb_B1_39	ATGTGCTTCACGTCCAACAACATCATAGAAGAGTCTTCCTTTACG
vcanb	B1	vcanb_B1_40	GAGGAGGGCAGCAAACGGAATCAAACTTATTTTTCCAGTTCCTGA
gpr126	B4	gpr126_B4_1	TCTGAATGTCCAGACGCAATACAGAATTCTCACCATATTCGCTTC
gpr126	B4	gpr126_B4_2	CCTCAACCTACCTCCAACAACTTCATTAGGAAATTATCTTACTGT
gpr126	B4	gpr126_B4_3	ATATGAAGGTCTGAATGTGTTAGATATTCTCACCATATTCGCTTC
gpr126	B4	gpr126_B4_4	CCTCAACCTACCTCCAACAAGGTGTATAGCTGTTGCTTTCCGTTT
gpr126	B4	gpr126_B4_5	GGGAAAAATGCAAGCTCCCAACCATATTCTCACCATATTCGCTTC
gpr126	B4	gpr126_B4_6	CCTCAACCTACCTCCAACAATTGTTCTTTGAGCCCCCAACAGAGG
gpr126	B4	gpr126_B4_7	ATATTTACAGATCACATAGTCAGTAATTCTCACCATATTCGCTTC
gpr126	B4	gpr126_B4_8	CCTCAACCTACCTCCAACAAAGCTGAAAATCACAGTTTGTAAAAT
gpr126	B4	gpr126_B4_9	GACCTGGTGCACAGGAAGAATGGAGATTCTCACCATATTCGCTTC
gpr126	B4	gpr126_B4_10	CCTCAACCTACCTCCAACAAGGAAGGCTCTCCGTCAGAAGGGCTG
gpr126	B4	gpr126_B4_11	TTAGTGGCAGTCTTGCTCCAGTCTGATTCTCACCATATTCGCTTC
gpr126	B4	gpr126_B4_12	CCTCAACCTACCTCCAACAATTATCTGCCAAGCGTAACTTTCCAC
gpr126	B4	gpr126_B4_13	TATCCTCTCGCAGTGTCCGGTTGCTATTCTCACCATATTCGCTTC
gpr126	B4	gpr126_B4_14	CCTCAACCTACCTCCAACAAGCTTGCCGTTACGTCCACAGATTTG
gpr126	B4	gpr126_B4_15	CCATCCCACGATGCAAAACTTGAGGATTCTCACCATATTCGCTTC
gpr126	B4	gpr126_B4_16	CCTCAACCTACCTCCAACAAGTATCTCCGAATGTATGTGTTGAAG
gpr126	B4	gpr126_B4_17	CGCCGCAGCTTCTCAAAAGCGATGTATTCTCACCATATTCGCTTC
gpr126	B4	gpr126_B4_18	CCTCAACCTACCTCCAACAAGTGAGCAGTGTTGCCGCTGAAAAAA
gpr126	B4	gpr126_B4_19	TGAAATCCCAAAACACACACTGAGGATTCTCACCATATTCGCTTC
gpr126	B4	gpr126_B4_20	CCTCAACCTACCTCCAACAATCGGATCTTTCTGATACTCCAAATG
gpr126	B4	gpr126_B4_21	GACCACAGCCAATGCATTATGTGCCATTCTCACCATATTCGCTTC
gpr126	B4	gpr126_B4_22	CCTCAACCTACCTCCAACAACGAGTCAAAATCAATCTGAGGGTCT
gpr126	B4	gpr126_B4_23	GAAATGATGGTGACCACAGTGCTGGATTCTCACCATATTCGCTTC
gpr126	B4	gpr126_B4_24	CCTCAACCTACCTCCAACAAAGGGTGGCGTTGATTTTGGCTATGT
gpr126	B4	gpr126_B4_25	CGTTTCGATCTTTGTAAGGGAAACAATTCTCACCATATTCGCTTC
gpr126	B4	gpr126_B4_26	CCTCAACCTACCTCCAACAAGGACATACTGAGTGACTGTGGGTCT
gpr126	B4	gpr126_B4_27	CCTTGAGAGAACAGTGATAAGCTGAATTCTCACCATATTCGCTTC
gpr126	B4	gpr126_B4_28	CCTCAACCTACCTCCAACAAACTGATGCCATCAACATAAACTCTA
gpr126	B4	gpr126_B4_29	CAACCTGCGGTTCCTGGTGAAAGAGATTCTCACCATATTCGCTTC
gpr126	B4	gpr126_B4_30	CCTCAACCTACCTCCAACAAGTTATGGCAGTACTGCAGCTGAGCG
gpr126	B4	gpr126_B4_31	ATCCGCCACTCTGCAGTGTGTAAATATTCTCACCATATTCGCTTC
gpr126	B4	gpr126_B4_32	CCTCAACCTACCTCCAACAAGAGAGGCCGAGCAGATGCTGGAGAA
gpr126	B4	gpr126_B4_33	GGTCTCTGTGGCCTTCTGTGCAGTGATTCTCACCATATTCGCTTC
gpr126	B4	gpr126_B4_34	CCTCAACCTACCTCCAACAAGGCGATCTCAAAGCACACCGTGAAG
gpr126	B4	gpr126_B4_35	AAGCCGCAAAATTTGGCATCGCTGGATTCTCACCATATTCGCTTC
gpr126	B4	gpr126_B4_36	CCTCAACCTACCTCCAACAACCGGTCTTGACGACAACGCGGTCAT
gpr126	B4	gpr126_B4_37	AAAGGCAGATCAGCAGCAGGAAAACATTCTCACCATATTCGCTTC
gpr126	B4	gpr126_B4_38	CCTCAACCTACCTCCAACAACAAGAGTATTCTGGAACTTCCATCT
gpr126	B4	gpr126_B4_39	TAAATGTCGGTTTTTTGACAGATGAATTCTCACCATATTCGCTTC
gpr126	B4	gpr126_B4_40	CCTCAACCTACCTCCAACAACTGCGCTCCAGGCAGACAGATGCTG
col2a1a	B4	col2a1a_B4_1	GATGACATCAAGCCATGTTTCTGTCATTCTCACCATATTCGCTTC
col2a1a	B4	col2a1a_B4_2	CCTCAACCTACCTCCAACAATCATTGGTAGTGCTTGCATGTTCGG
col2a1a	B4	col2a1a_B4_3	AGTGTTTTGCATCCTCACAGTTATTATTCTCACCATATTCGCTTC
col2a1a	B4	col2a1a_B4_4	CCTCAACCTACCTCCAACAATCGTCATTGGTATTTTTCCATGTCT
col2a1a	B4	col2a1a_B4_5	GTACGCCATATGTAAAGCGGCTGTTATTCTCACCATATTCGCTTC
col2a1a	B4	col2a1a_B4_6	CCTCAACCTACCTCCAACAACCTCTGCTCTGATCTCCACATCATT
col2a1a	B4	col2a1a_B4_7	GAACCACACGTGCTTCTGGGCCTTGATTCTCACCATATTCGCTTC
col2a1a	B4	col2a1a_B4_8	CCTCAACCTACCTCCAACAACTTGCTTGTCCACCAGTTCTTGCGT
col2a1a	B4	col2a1a_B4_9	TGCCCGTTGATGGACTTCAGAGTGGATTCTCACCATATTCGCTTC
col2a1a	B4	col2a1a_B4_10	CCTCAACCTACCTCCAACAATCCACCTCTACATCGTGTTGTCTGA
col2a1a	B4	col2a1a_B4_11	GCTGACCATTAGAACCATCCTTACCATTCTCACCATATTCGCTTC
col2a1a	B4	col2a1a_B4_12	CCTCAACCTACCTCCAACAACAGGTCCAACAGGTCCTGAAGGTCC
col2a1a	B4	col2a1a_B4_13	AGGTCCTTGTGGGCCATTCTCTCCTATTCTCACCATATTCGCTTC
col2a1a	B4	col2a1a_B4_14	CCTCAACCTACCTCCAACAAGTCTCCCTGTTTGCCAATTGGACCA
col2a1a	B4	col2a1a_B4_15	CCTCCTGGAGCTCCCTGTTTGCCAGATTCTCACCATATTCGCTTC
col2a1a	B4	col2a1a_B4_16	CCTCAACCTACCTCCAACAATCACCAGAAGGTCCTGGAAGTCCAG
col2a1a	B4	col2a1a_B4_17	GACCATCCTTACCAGAAGGACCTGCATTCTCACCATATTCGCTTC
col2a1a	B4	col2a1a_B4_18	CCTCAACCTACCTCCAACAAGGCCGGCAGCACCAGGGTTACCGTT
col2a1a	B4	col2a1a_B4_19	GCCATCAGCACCAGGGGGTCCAGCAATTCTCACCATATTCGCTTC
col2a1a	B4	col2a1a_B4_20	CCTCAACCTACCTCCAACAAGCCAGCAGGTCCAGGTGCACCAATC
col2a1a	B4	col2a1a_B4_21	CCAACAGCTCCTCTCTCACCAGGCAATTCTCACCATATTCGCTTC
col2a1a	B4	col2a1a_B4_22	CCTCAACCTACCTCCAACAACCTTGAAGACCGGGAGGACCTTGAG
col2a1a	B4	col2a1a_B4_23	CGGGGGCTCCAGTAGGTCCAGGCAGATTCTCACCATATTCGCTTC
col2a1a	B4	col2a1a_B4_24	CCTCAACCTACCTCCAACAACCTGGAAGCCAGATGGACCAGGTTG
col2a1a	B4	col2a1a_B4_25	AGGTGGTCCAGGGCGGCCATCTTCAATTCTCACCATATTCGCTTC
col2a1a	B4	col2a1a_B4_26	CCTCAACCTACCTCCAACAAAGGGGCACCAGTCGCTCCAACTTTT
col2a1a	B4	col2a1a_B4_27	GGAGGTCCAAGAGGTCCGGCAGAACATTCTCACCATATTCGCTTC
col2a1a	B4	col2a1a_B4_28	CCTCAACCTACCTCCAACAAGGCTCTCCTCTTGGTCCTCTCTTGC
col2a1a	B4	col2a1a_B4_29	CAGATCCTTTAGCTCCAGGAATACCATTCTCACCATATTCGCTTC
col2a1a	B4	col2a1a_B4_30	CCTCAACCTACCTCCAACAACAGTACCAGGGTTACCGGATGCACC
col2a1a	B4	col2a1a_B4_31	TGCACCAGGGCGACCTCTCTCACCGATTCTCACCATATTCGCTTC
col2a1a	B4	col2a1a_B4_32	CCTCAACCTACCTCCAACAACAGACCACGAGGACCCATTGGTCCA
col2a1a	B4	col2a1a_B4_33	CTTCCGGGTTTTCCAGGGGGGCCGGATTCTCACCATATTCGCTTC
col2a1a	B4	col2a1a_B4_34	CCTCAACCTACCTCCAACAAGGGCCACGGGGTCCAAGGGCACCAG
col2a1a	B4	col2a1a_B4_35	GTCCGGGTGGTCCAGGGGGTCCTGGATTCTCACCATATTCGCTTC
col2a1a	B4	col2a1a_B4_36	CCTCAACCTACCTCCAACAATTCCAGGTGTACCAGGCTCGCCATC
col2a1a	B4	col2a1a_B4_37	CTCTCCAGGTGAAATGATGGGATTGATTCTCACCATATTCGCTTC
col2a1a	B4	col2a1a_B4_38	CCTCAACCTACCTCCAACAAACAGTCATTCAGATCCTCACAGATG
col2a1a	B4	col2a1a_B4_39	AATCTGAACATGTCTAAAGATTAGAATTCTCACCATATTCGCTTC
col2a1a	B4	col2a1a_B4_40	CCTCAACCTACCTCCAACAATGCAGGTCCTAAGGGGTGAAAGTCG
col2a1a	B2	col2a1a_B2_1	GATGACATCAAGCCATGTTTCTGTCAAATCATCCAGTAAACCGCC
col2a1a	B2	col2a1a_B2_2	CCTCGTAAATCCTCATCAAATCATTGGTAGTGCTTGCATGTTCGG
col2a1a	B2	col2a1a_B2_3	AGTGTTTTGCATCCTCACAGTTATTAAATCATCCAGTAAACCGCC
col2a1a	B2	col2a1a_B2_4	CCTCGTAAATCCTCATCAAATCGTCATTGGTATTTTTCCATGTCT
col2a1a	B2	col2a1a_B2_5	GTACGCCATATGTAAAGCGGCTGTTAAATCATCCAGTAAACCGCC
col2a1a	B2	col2a1a_B2_6	CCTCGTAAATCCTCATCAAACCTCTGCTCTGATCTCCACATCATT
col2a1a	B2	col2a1a_B2_7	GAACCACACGTGCTTCTGGGCCTTGAAATCATCCAGTAAACCGCC
col2a1a	B2	col2a1a_B2_8	CCTCGTAAATCCTCATCAAACTTGCTTGTCCACCAGTTCTTGCGT
col2a1a	B2	col2a1a_B2_9	TGCCCGTTGATGGACTTCAGAGTGGAAATCATCCAGTAAACCGCC
col2a1a	B2	col2a1a_B2_10	CCTCGTAAATCCTCATCAAATCCACCTCTACATCGTGTTGTCTGA
col2a1a	B2	col2a1a_B2_11	GCTGACCATTAGAACCATCCTTACCAAATCATCCAGTAAACCGCC
col2a1a	B2	col2a1a_B2_12	CCTCGTAAATCCTCATCAAACAGGTCCAACAGGTCCTGAAGGTCC
col2a1a	B2	col2a1a_B2_13	AGGTCCTTGTGGGCCATTCTCTCCTAAATCATCCAGTAAACCGCC
col2a1a	B2	col2a1a_B2_14	CCTCGTAAATCCTCATCAAAGTCTCCCTGTTTGCCAATTGGACCA
col2a1a	B2	col2a1a_B2_15	CCTCCTGGAGCTCCCTGTTTGCCAGAAATCATCCAGTAAACCGCC
col2a1a	B2	col2a1a_B2_16	CCTCGTAAATCCTCATCAAATCACCAGAAGGTCCTGGAAGTCCAG
col2a1a	B2	col2a1a_B2_17	GACCATCCTTACCAGAAGGACCTGCAAATCATCCAGTAAACCGCC
col2a1a	B2	col2a1a_B2_18	CCTCGTAAATCCTCATCAAAGGCCGGCAGCACCAGGGTTACCGTT
col2a1a	B2	col2a1a_B2_19	GCCATCAGCACCAGGGGGTCCAGCAAAATCATCCAGTAAACCGCC
col2a1a	B2	col2a1a_B2_20	CCTCGTAAATCCTCATCAAAGCCAGCAGGTCCAGGTGCACCAATC
col2a1a	B2	col2a1a_B2_21	CCAACAGCTCCTCTCTCACCAGGCAAAATCATCCAGTAAACCGCC
col2a1a	B2	col2a1a_B2_22	CCTCGTAAATCCTCATCAAACCTTGAAGACCGGGAGGACCTTGAG
col2a1a	B2	col2a1a_B2_23	CGGGGGCTCCAGTAGGTCCAGGCAGAAATCATCCAGTAAACCGCC
col2a1a	B2	col2a1a_B2_24	CCTCGTAAATCCTCATCAAACCTGGAAGCCAGATGGACCAGGTTG
col2a1a	B2	col2a1a_B2_25	AGGTGGTCCAGGGCGGCCATCTTCAAAATCATCCAGTAAACCGCC
col2a1a	B2	col2a1a_B2_26	CCTCGTAAATCCTCATCAAAAGGGGCACCAGTCGCTCCAACTTTT
col2a1a	B2	col2a1a_B2_27	GGAGGTCCAAGAGGTCCGGCAGAACAAATCATCCAGTAAACCGCC
col2a1a	B2	col2a1a_B2_28	CCTCGTAAATCCTCATCAAAGGCTCTCCTCTTGGTCCTCTCTTGC
col2a1a	B2	col2a1a_B2_29	CAGATCCTTTAGCTCCAGGAATACCAAATCATCCAGTAAACCGCC
col2a1a	B2	col2a1a_B2_30	CCTCGTAAATCCTCATCAAACAGTACCAGGGTTACCGGATGCACC
col2a1a	B2	col2a1a_B2_31	TGCACCAGGGCGACCTCTCTCACCGAAATCATCCAGTAAACCGCC
col2a1a	B2	col2a1a_B2_32	CCTCGTAAATCCTCATCAAACAGACCACGAGGACCCATTGGTCCA
col2a1a	B2	col2a1a_B2_33	CTTCCGGGTTTTCCAGGGGGGCCGGAAATCATCCAGTAAACCGCC
col2a1a	B2	col2a1a_B2_34	CCTCGTAAATCCTCATCAAAGGGCCACGGGGTCCAAGGGCACCAG
col2a1a	B2	col2a1a_B2_35	GTCCGGGTGGTCCAGGGGGTCCTGGAAATCATCCAGTAAACCGCC
col2a1a	B2	col2a1a_B2_36	CCTCGTAAATCCTCATCAAATTCCAGGTGTACCAGGCTCGCCATC
col2a1a	B2	col2a1a_B2_37	CTCTCCAGGTGAAATGATGGGATTGAAATCATCCAGTAAACCGCC
col2a1a	B2	col2a1a_B2_38	CCTCGTAAATCCTCATCAAAACAGTCATTCAGATCCTCACAGATG
col2a1a	B2	col2a1a_B2_39	AATCTGAACATGTCTAAAGATTAGAAAATCATCCAGTAAACCGCC
col2a1a	B2	col2a1a_B2_40	CCTCGTAAATCCTCATCAAATGCAGGTCCTAAGGGGTGAAAGTCG
