## Supplementary Table 2 for "A self-limiting mechanotransduction feedback loop ensures robust organ formation"

### Sheet: Sheet1
Species	Protein	Domain	Amino Acid sequence
Homo sapiese	CCN1	IGFBP	STCPAACHCPLEAPKCAPGVGLVRDGCGCCKVCAKQLNEDCSKTQPCDHTKGLECNFGASSTALKGICRA
Homo sapiens	CCN1	VWC	CEYNSRIYQNGESFQPNCKHQCTCIDGAVGCIPLCPQELSLPNLGCPNPRLVKVTGQCCEEWVC
Homo sapiens	CCN1	TSP-1	-VQTTSWSQCSKTCGTGISTRVTNDNPECRLVKETRICEVRPCG
Homo sapiens	CCN1	CT	KSPEPVRFTYAGCLSVKKYRPKYCGSCVDGRCCTPQLTRTVKMRFRCEDGE--TFSKNVMMIQSCKCNYNCP
Danio rerio	Ccn1	IGFBP	SSCPAVCSCAPDAPQCPPGVGLQRDACGCCLVCARQLNEDCSRSEPCDHSKGLECNYGASHGATRGICR-
Danio rerio	Ccn1	VWC	CEYSSRIYQNGESFQPNCKHQCTCMDGAVGCVPLCPQELSLPALGCANPRLVKVPGRCCEEWVC
Danio rerio	Ccn1	TSP-1	-VQTTGWSQCSRSCGTGISTRITNNNAECKLMKESRICEVRPCS
Danio rerio	Ccn1	CT	KSVTPVKFSYAGCSSLKKYRPRFCGSCVDGRCCSPQNTRTIRVKFRCQDGE--TFNKNVMMIESCKCTKHCP-
Danio rerio	Ccn1l1	IGFBP	GCPLKCSCPSAPPSCPPGISSVLDHCGCCRVCARQFNQDCGSPTEPCDHIKGLRCHLGAEGDPDRGLCRA
Danio rerio	Ccn1l1	VWC	CELDGRIYQHGEDFQPSCEHQCTCVDGVVGCLPLCPHHISLPDWRCARRRLIRKPERCCPEWVC
Danio rerio	Ccn1l1	TSP-1	LLQITDWSPCSATCGMGVSSRVTNSNPECRLVSETRLCQIRECG
Danio rerio	Ccn1l1	CT	RPQKPVQISFAGCSTTRRYRLRSCGFCSDGRLCVPSATRTVRLHFHCPEAERHDFTRSLMWIQRCSCRHTHSR
